# Static All-Atom Energetic Mappings of the SARS-Cov-2 Spike Protein with Potential Latch Identification of the Down State Protomer

**DOI:** 10.1101/2020.05.12.091090

**Authors:** Michael H. Peters, Oscar Bastidas, Daniel S. Kokron, Christopher Henze

**Affiliations:** *Virginia Commonwealth University*, Department of Chemical and Life Science Engineering, 601 West Main St, Richmond, Virginia, United States of America; *University of Minnesota*, College of Biological Sciences, University of Minnesota, Minneapolis, Minnesota, United States of America; NASA Ames Research Center, Moffett Field, California, United States of America

**Keywords:** SARS-Cov-2, spike protein, energetic mappings, contact plot, latch, COVID-19

## Abstract

The SARS-Cov-2 virion responsible for the current world-wide pandemic Covid-19 has a characteristic Spike protein (S) on its surface that embellishes both a prefusion state and fusion state. The prefusion Spike protein (S) is a large trimeric protein where each protomer may be in a so-called Up state or Down state, depending on the configuration of its receptor binding domain (RBD). The Up state is believed to allow binding of the virion to ACE-2 receptors on human epithelial cells, whereas the Down state is believed to be relatively inactive or reduced in its binding behavior. We have performed detailed all-atom, dominant energy landscape mappings for noncovalent interactions (charge, partial charge, and van der Waals) of the SARS-Cov-2 Spike protein in its static prefusion state based on recent structural information. We included both interchain interactions and intrachain (domain) interactions in our mappings in order to determine any telling differences (different so-called “glue” points) between residues in the Up and Down state protomers. In general, the S2 or fusion machinery domain of S is relatively rigid with strong noncovalent interactions facilitated by helical secondary structures, whereas the S1 domain, which contains the RBD and N-terminal domain (NTD), is relatively more flexible and characterized by beta strand structural motifs. The S2 domain demonstrated no appreciable energetic differences between Up and Down protomers, including interchain as well as each protomer’s intrachain, S1-S2 interactions. However, the S1 domain interactions across neighboring protomers, which include the RBD-NTD cross chain interactions, showed significant energetic differences between Up-Down and Down-Down neighboring protomers. Surprisingly, the Up-Down, RBD-NTD interactions were overall stronger and more numerous than the Down-Down cross chain interactions, including the appearance of the three residue sequence ALA520-PRO521-ALA522 associated with a turn structure in the RBD of the Up state protomer. Additionally, our *intra*chain dominant energy mappings within each protomer, identified a significant “glue” point or possible “latch” for the Down state protomer between the S1 subdomain, SD1, and the RBD domain of the same protomer that was completely missing in the Up state protomer analysis. Ironically, this dominant energetic interaction in the Down state protomer involved the backbone atoms of the same three residue sequence ALA520-PRO521-ALA522 of the RBD with the R-group of GLN564 in the SD1 domain. Thus, this same three residue sequence acts as a stabilizer of the RBD in the Up conformation through its interactions with its neighboring NTD chain and a kind of latch in the Down state conformation through its interactions with its own SD1 domain. The dominant interaction energy residues identified here are also conserved across reported variations of SARS-Cov-2, as well as the closely related virions SARS-Cov and the bat corona virus RatG13. To help verify the potential latch for the Down state protomer, we conducted some preliminary molecular dynamic simulations that effectively turn off this specific latch glue point via a single point mutation of GLN564. Interestingly, the single point mutation lead to the latch releasing in less than a few nanoseconds, but the latch remained fixed in the wild state protomer for up to 0.1 microseconds that were simulated. Many more detailed studies are needed to understand the dynamics of the Up and Down states of the Spike protein, including the stabilizing chain-chain interactions and the mechanisms of transition from Down to Up state protomers. Nonetheless, static dominant energy landscape mappings and preliminary molecular dynamic studies given here may represent a useful starting point for more detailed dynamic analyses and hopefully an improved understanding of the structure-function relationship of this highly complex protein associated with COVID-19.
