## Supplementary material for "Static All-Atom Energetic Mappings of the SARS-Cov-2 Spike Protein with Potential Latch Identification of the Down State Protomer": Table.S7.latchB.xlxs

### Sheet: latchB
Column1	Column2	Column3	Column4	Column5	Column6	Column7	Column8	Column9	Column10	Column11
RES	RES NO.	ATM	ATM NO.	RES	RES NO.	ATM	ATM NO.	DIST (nm)	COUL (kT)	LJ (kT)
GLN	564	N	21177	ALA	520	C	20521	0.712	-0.301	-0.00806
GLN	564	CD	21183	ARG	328	O	18125	0.949	-0.321	-0.00123
GLN	564	CD	21183	LEU	518	O	20493	0.926	-0.322	-0.00143
GLN	564	CD	21183	ALA	520	O	20522	0.626	-0.655	-0.0148
GLN	564	CD	21183	PRO	521	O	20532	0.678	-0.436	-0.00921
GLN	564	CD	21183	PRO	521	CB	20533	0.436	-0.00815	-0.11
GLN	564	CD	21183	ALA	522	N	20543	0.537	-0.668	-0.0419
GLN	564	CD	21183	ALA	522	O	20546	0.683	-0.548	-0.00878
GLN	564	OE1	21184	ARG	328	C	18124	0.99	-0.358	-0.000958
GLN	564	OE1	21184	ALA	520	C	20521	0.751	-0.441	-0.00498
GLN	564	OE1	21184	PRO	521	C	20531	0.663	-0.329	-0.0105
GLN	564	OE1	21184	ALA	522	C	20545	0.8	-0.394	-0.00342
GLN	564	OE1	21184	ALA	522	HN	20548	0.538	-0.453	-0.00102
GLN	564	NE2	21185	PHE	329	C	18148	1.02	-0.362	-0.000951
GLN	564	NE2	21185	CYS	391	C	19057	1.05	-0.408	-0.000805
GLN	564	NE2	21185	PHE	392	C	19067	0.967	-0.391	-0.00129
GLN	564	NE2	21185	THR	393	C	19087	1.04	-0.36	-0.000846
GLN	564	NE2	21185	LEU	518	C	20492	0.934	-0.431	-0.00159
GLN	564	NE2	21185	HIS	519	C	20511	0.895	-0.533	-0.00206
GLN	564	NE2	21185	ALA	520	C	20521	0.554	-1.16	-0.035
GLN	564	NE2	21185	ALA	520	HN	20524	0.774	-0.304	-0.000159
GLN	564	NE2	21185	PRO	521	N	20529	0.456	0.282	-0.125
GLN	564	NE2	21185	PRO	521	CA	20530	0.359	0.21	-0.205
GLN	564	NE2	21185	PRO	521	C	20531	0.463	-1.04	-0.0933
GLN	564	NE2	21185	PRO	521	CG	20534	0.423	-0.0505	-0.16
GLN	564	NE2	21185	PRO	521	CD	20535	0.463	0.0372	-0.105
GLN	564	NE2	21185	PRO	521	HA	20536	0.309	-0.542	-0.0786
GLN	564	NE2	21185	ALA	522	N	20543	0.456	1.3	-0.126
GLN	564	NE2	21185	ALA	522	C	20545	0.637	-0.855	-0.0155
GLN	564	NE2	21185	ALA	522	HN	20548	0.383	-1.48	-0.0105
GLN	564	NE2	21185	THR	523	C	20555	0.981	-0.391	-0.00119
GLN	564	NE2	21185	VAL	524	HN	20574	0.979	-0.308	-3.87e-05
GLN	564	1HE2	21192	ALA	520	O	20522	0.471	-0.761	-0.00227
GLN	564	1HE2	21192	PRO	521	O	20532	0.496	-0.528	-0.00167
GLN	564	1HE2	21192	ALA	522	N	20543	0.398	-0.853	-0.00839
GLN	564	1HE2	21192	ALA	522	O	20546	0.559	-0.509	-0.000812
GLN	564	2HE2	21193	ALA	520	O	20522	0.632	-0.391	-0.00039
GLN	564	2HE2	21193	PRO	521	O	20532	0.596	-0.348	-0.000558
GLN	564	2HE2	21193	ALA	522	N	20543	0.48	-0.532	-0.00277
GLN	564	2HE2	21193	ALA	522	O	20546	0.56	-0.509	-0.000809
